# *Salmonella* Outer Membrane Vesicles contain tRNA Fragments (tRFs) that Inhibit Bacteriophage P22 infection

**DOI:** 10.1101/2021.11.09.467952

**Authors:** Dominika Houserova, Yulong Huang, Mohan V. Kasukurthi, Brianna C. Watters, Fiza F. Khan, Raj V. Mehta, Neil Y. Chaudhary, Justin T. Roberts, Jeffrey D. DeMeis, Trevor K. Hobbs, Kanesha R. Ghee, Cameron H. McInnis, Nolan P. Johns, Abrianna J. Kegler, Alexander B. Coley, Cana L. Brown, Jenny L. Hewes, Marie M. McElyea, Monica N. Reeves, Tuan M. Tran, Natalie R. Bauer, Jingshan Huang, Jonathon P. Audia, John W. Foster, Glen M. Borchert

## Abstract

*Salmonella* Outer Membrane Vesicles (OMVs) were recently shown to inhibit P22 bacteriophage infection. Furthermore, despite there being several published reports now independently describing (1) the marked prevalence of tRFs within secreted vesicle transcriptomes and (2) roles for specific tRFs in facilitating/inhibiting viral replication, there have been no examinations of the effects of vesicle-secreted tRFs on viral infection reported to date. Notably, while specific tRFs have been reported in a number of bacteria, the tRFs expressed by salmonellae have not been previously characterized. As such, we recently screened small RNA-seq datasets for the presence of recurrent, specifically excised tRFs and identified 31 recurrent, relatively abundant tRFs expressed by *Salmonella enterica* serovar Typhimurium (SL1344). What’s more, we find *S*. Typhimurium OMVs contain significant levels of tRFs highly complementary to known *Salmonella enterica*-infecting bacteriophage with 17 of 31 tRFs bearing marked complementarity to at least one known *Salmonella enterica*-infecting phage (averaging 97.4% complementarity over 22.9 nt). Most notably, tRNA-Thr-CGT-1-1, 44-73, bears 100% sequence complementary over its entire 30 nt length to 29 distinct, annotated *Salmonella enterica*-infecting bacteriophage including P22. Importantly, we find inhibiting this tRF in secreted OMVs improves P22 infectivity in a dose dependent manner whereas raising OMV tRF levels conversely inhibits P22 infectivity. Furthermore, we find P22 phage pre-incubation with OMVs isolated from naïve, control SL1344 *S*. Typhimurium, successfully rescues the ability of *S*. Typhimurium transformed with a specific tRNA-Thr-CGT-1-1, 44-73 tRF inhibitor to defend against P22. Collectively, these experiments confirm tRFs secreted in *S*. Typhimurium OMVs are directly involved with and required for the ability of OMVs to defend against bacteriophage predation. As we find the majority of OMV tRFs are highly complementary to an array of known *Salmonella enterica*-infecting bacteriophage, we suggest OMV tRFs may primarily function as a broadly acting, previously uncharacterized innate antiviral defense.
