## Supplemental Table 2 for "*Salmonella* Outer Membrane Vesicles contain tRNA Fragments (tRFs) that Inhibit Bacteriophage P22 infection"

### Sheet: Sheet1
	Supplemental Table 2. V.cholerae trf SRR expressions (RPM)
	V. cholerae tRFs
	Precursor tRNA	Position	tRF Sequence	SRR11431928	SRR11431929	SRR11431930	SRR11431931	SRR11431932	SRR11431933	SRR11431934	SRR11431935	SRR11431936	SRR11431937	# SRR
	tRNA-Pro-TGG-1-1	39 - 76	ACCAGAGGGUCGGGGGUUCGAAUCCCUCUUCACCGACC	27594.8	23762.1	12378.7	30612.3	30038.6	38808.9	37167.7	29080.9	39534.8	34047.8	10
	tRNA-Gln-TTG-1-1	46 - 75	ACCCAGGUUCGAAUCCUGGCAGACCUGCCA	17572.8	21136.6	12582.5	11559.6	12481.9	13057.7	14865	18109.6	0	18468.2	9
	tRNA-Gln-TTG-2-1	46 - 75	ACCUAGGUUCGAAUCCUAGCAGACCUGCCA	49722.6	51066.5	36962.3	41272.9	47162.1	48480.3	54610.4	50291.5	30094	54679.4	10
	tRNA-Arg-ACG-3-1	49 - 76	CAGAGGUUCGAAUCCUCUCGGACGCGCC	5848.51	8909.41	4084.02	9930.71	11025.2	9471.45	9167.1	8951.72	4832.24	9415.35	10
	tRNA-Trp-CCA-1-1	39 - 76	AUCCGCGUGUUGGGAGUUCGAAUCUCUCCACCCCUGCC	23085	23711.7	15166.3	18541.9	31511	32202	36345.9	31492.2	32049.6	30013.6	10
	tRNA-Cys-GCA-1-1	37 - 73	AUCCGUGGACCUCGGUUCGACUCCGGGACGCGCCUCC	13919.7	17629.9	7894.54	6649.64	7860.86	7202.19	9187.48	12850.3	13381.5	11045.2	10
	tRNA-Thr-GGT-2-1	41 - 75	AUGAGGUCCCCAGUUCGAUUCUGGGUAUCAGCACC	1686.44	0	0	0	0	0	0	0	0	0	1
	tRNA-Arg-ACG-3-1	49 - 76	CAGAGGUUCGAAUCCUCUCGGACGCGCC	5848.51	8909.41	4084.02	9930.71	11025.2	9471.45	9167.1	8951.72	4832.24	9415.35	10
	tRNA-Gln-TTG-3-1	46 - 75	CCCAUGGUUCGAAUCCAUGUAGACCUGCCA	2321.42	1888.67	1756.39	15692.6	23076.7	23201.8	27530.5	14736	0	18775.7	9
	tRNA-Val-GAC-1-1	49 - 76	CGGUGGUUCGAGUCCACUCGGACGCACC	689.56	2604.2	926.38	1599.49	1620.42	1703.79	1286.72	1649.93	1570.63	1648.84	10
	tRNA-Und-NNN-1-1	54 - 81	CGGUGGUUCGAGUCCACUUAGACGCACC	1273.49	3366.14	1267	2665.03	1867.45	1729.12	1331.08	2035.23	1374.71	1818.76	10
	tRNA-Phe-GAA-1-1	48 - 75	CGGUGGUUCGAUUCCGCCUCCGGGCACC	21626.7	27472.1	13129.1	18584.6	20110.4	25780.1	22962.4	18320.9	19146.7	18814.3	10
	tRNA-His-GTG-1-1	48 - 76	CGUGGGUUCGAGCCCCAUUAGCCACCCCA	0	8661.35	0	8191.72	9633.2	8423.77	11630.7	0	0	0	5
	tRNA-Leu-CAG-2-1	61 - 85	GGUUCAAGUCCCUCCUUCCGCACCA	73.72	1980.33	536.17	0	1142.04	491.49	425.38	980.53	0	630.39	8
	tRNA-Leu-TAG-2-1	62 - 84	GUUCAAGUCUCUUCUUCCGCACC	1296.22	4386.46	2580.41	5212.16	5939.52	4653.49	4088.34	3945.16	1350.79	4000.18	10
	tRNA-Ala-TGC-2-1	60 - 77	UCCCGCAUAACUCCACCA	0	461.6	250.6	271.74	481.34	414.67	319.88	545.51	0	410.18	8
	tRNA-Cys-GCA-2-1	38 - 73	UCCGUGAACCUCGGUUCGACUCCGGGACGCGCCUCC	5970.43	9683.38	4099.28	6941.57	8180.43	7847.17	9916.96	4890.37	5165.4	4272.79	10
	tRNA-Tyr-GTA-2-1	60 - 84	UGGUUCGAAUCCGUCCCCCUCCACC	0	6118.3	3233.3	4235.83	5390.56	3621.85	4017.61	4269.5	0	4444.3	8
	tRNA-Pro-GGG-1-1	39 - 76	UGUCGGGGGUCGGAGGUUCAAAUCCUCUCAGUCCGACC	3694.29	0	0	0	0	0	0	0	0	0	1
	tRNA-Und-NNN-2-1	32 - 53	UUCAAAUCCAGCCCCCGCAACC	45.94	148.23	0	423.18	522.51	391.03	350.45	226.5	182.48	266.73	9
