## Supplemental Table 3 for "*Salmonella* Outer Membrane Vesicles contain tRNA Fragments (tRFs) that Inhibit Bacteriophage P22 infection"

### Sheet: Sheet1
	Supplemental Table 3. S.aureus trf SRR expressions (RPM)
	S. aureus tRFs
	Precursor-tRNA	Position	tRF Sequence	SRR10547923	SRR10547931	SRR10547932	SRR8110778	SRR8110779	SRR8110780	SRR8110781	#SRR
	tRNA-Thr-TGT-2-1	56 - 75	CAAGUCCUCUGGCCGGCACC	20.14	13	14.63	2797.83	434.9	11035	1959.63	7
	tRNA-Leu-TAA-1-1	69 - 87	CGAUUCCGGUCCUCGGCAC	21.09	11	13.86	1513.05	490.53	10332.4	2325.87	7
	tRNA-fMet-CAT-1-1	1 - 26	CGCGGGAUGGAGCAGUUCGGUAGCUC	85.95	60	58.95	365.22	0	1022.58	1153.37	6
	tRNA-Trp-CCA-1-1	1 - 23	AGGGGCAUAGUUCAACGGUAGAA	6.07	3	2.49	368.48	0	0	161.25	5
	tRNA-Pro-TGG-1-1	1 - 24	CGGGAAGUAGCUCAGCUUGGUAGA	28.89	0	23.35	443.48	0	1477.05	860.93	5
	tRNA-Gly-TCC-3-1	1 - 23	GCGGGAGUAGUUCAACUUUUAGA	2.53	3	0	342.39	0	677.08	202.25	5
	tRNA-Trp-CCA-1-1	53 - 73	UCGAUUCCUACUGCCCCUGCC	3.19	2	2.43	0	0	4987.66	385.37	5
	tRNA-Arg-ACG-1-1	55 - 76	UUCGACUCCUAUCGGGCGCGCC	8.11	0	6.41	2967.4	0	17131	1825.71	5
	tRNA-Glu-TTC-1-1	53 - 72	UUCGAGUCCCGUAGGAGUCA	23.25	14	14.57	0	0	1087.5	409.96	5
	tRNA-Asp-GTC-1-1	58 - 76	AUUCCCGUCGAGACCGCCA	0	0	0	3140.22	1486.76	19711.8	2574.58	4
	tRNA-Asn-GTT-1-1	54 - 75	UCGAGUCCUACCUGUGGAGCCA	0	0	0	2038.05	379.28	16602.4	1451.28	4
	tRNA-Ala-TGC-1-1	54 - 74	UUCGAUCCCGCUAGUCUCCAC	36.26	0	27.56	0	0	885.77	155.79	4
	tRNA-Gln-TTG-1-1	41 - 73	GUCACUCGUUGGUUCGAAUCCAGCUAGCCCAGC	0	0	0	525	0	4876.36	502.89	3
	tRNA-Gly-GCC-2-1	57 - 74	AAUCCCGUCUUCUGCUCC	0	0	0	2051.09	0	8850.73	661.41	3
	tRNA-Gln-TTG-2-1	31 - 50	CUUUGACUCCGUCACUCGUU	56.46	27	28.63	0	0	0	0	3
	tRNA-Arg-ACG-2-1	1 - 26	GCGCCCGUAGCUCAAUUGGAUAGAGC	22.01	20	15.31	0	0	0	0	3
	tRNA-Gly-TCC-1-1	1 - 20	GCGGGUGUAGUUUAAUGGCA	0	0	0	498.91	0	1110.69	245.98	3
	tRNA-Ala-TGC-1-1	3 - 23	GGGCUUAGCUCAGCUGGGAGA	44.17	0	0	0	0	1029.53	379.9	3
	tRNA-Val-TAC-2-1	8 - 25	UAGCUCAGCUGGGAGAGC	36.03	60	42.28	0	0	0	0	3
	tRNA-Ser-TGA-2-1	72 - 92	UCGAAUCCCUCUUCCUCCGCC	0	0	0	1444.57	0	12590.9	658.68	3
	tRNA-Leu-TAG-1-1	64 - 82	UCGACUCCCUUCACCCGCA	0	0	0	273.91	0	4549.42	303.37	3
	tRNA-Phe-GAA-1-1	43 - 72	UGUGUCGGCAGUUCGACUCUGUCCUGAACC	0	0	0	691.31	0	13560.1	543.89	3
	tRNA-Val-TAC-2-1	54 - 75	UUCGAACCCGUCAUUCUCCACC	0	0	0	329.35	0	3051.5	278.78	3
	tRNA-Ala-TGC-1-1	54 - 74	UUCGAUCCCGCUAGUCUCCAC	36.26	0	27.56	0	0	885.77	0	3
	tRNA-Gly-GCC-2-1	19 - 42	AACCUUGCCAAGGUUGGGGUCGCG	36.98	20	0	0	0	0	0	2
	tRNA-Met-CAT-1-1	1 - 24	GGCGGUGUAGCUCAGCUGGCUAGA	0	0	0	0	0	324.63	426.36	2
	tRNA-Asp-GTC-2-1	1 - 28	GGUCUCGUAGUGUAGCGGUUAACACGCC	0	0	0	257.61	0	0	519.29	2
	tRNA-Gly-GCC-2-1	40 - 61	UUGGGGUCGCGGGUUCGAAUCC	0	32	40.29	0	0	0	0	2
	tRNA-Ser-GCT-1-1	71 - 89	UCGAAUCCCUCCGUUUCCG	0	0	0	0	0	1699.65	0	1
	tRNA-His-GTG-1-1	55 - 75	UCGAUCCCCUUCAGCCGCCCC	0	0	0	0	0	2239.93	0	1
	tRNA-Ser-GGA-1-1	70 - 88	UUCGAAUCCCUUACCUUCC	0	0	0	0	0	415.06	0	1
