## Supplemental Table 4 for "*Salmonella* Outer Membrane Vesicles contain tRNA Fragments (tRFs) that Inhibit Bacteriophage P22 infection"

### Sheet: Table
	Supplemental Table 4. P.aeruginosa trf SRR expressions (RPM)
	P. aeruginosa tRFs
	Precursor tRNA	Position	tRF Sequence	SRR2138250	SRR2138253	SRR2138254	SRR15838173	SRR15838174	SRR15838175	SRR15838176	SRR15838177	SRR15838178	#SRR
	tRNA-Phe-GAA-2-1	46 - 67	UUCGAUUCCGUCCCUGGGCACC	18.76	47652.1	29182	7.33	5.18	5.61	4.02	3.71	4.12	9
	tRNA-Ile-GAT-2-1	54 - 75	UCGAAUCUGCCCAGACCCACCA	0	1843.67	675.67	4.5	4.82	4.05	7.23	9.03	9.45	8
	tRNA-Arg-ACG-1-1	1 - 34	GCACUCAUAGCUCAGCUGGAUAGAGUACUCGGCU	0	0	0	79.66	81.15	74.84	121.52	377.98	212.88	6
	tRNA-fMet-CAT-1-1	1 - 34	CGCGGGGUGGAGCAGUCUGGUAGCUCGUCGGGCU	0	0	0	369.88	356.53	359.08	817.46	1750.26	1168.13	6
	tRNA-Ile-GAT-2-1	1 - 34	GGGUCUGUAGCUCAGUUGGUUAGAGCGCACCCCU	0	0	0	44.52	39.63	43.69	16.4	22.55	22.39	6
	tRNA-Leu-TAG-1-1	1 - 34	GCGGACGUGGUGGAAUUGGUAGACACACUGGAUU	0	0	0	21.04	19.1	19.36	68.64	127.85	97.27	6
	tRNA-Pro-CGG-1-1	1 - 34	CGGAGCGUAGCGCAGCUUGGUAGCGCGUCUCGUU	0	0	0	155.13	156.15	151.08	519.05	1031.64	826.08	6
	tRNA-Pro-GGG-1-1	1 - 35	CGGGGCGUAGCGCAGCCUGGUAGCGCACUUGCAUG	0	0	0	28.02	30.42	31.86	66.67	154.6	90.59	6
	tRNA-Thr-CGT-1-1	1 - 34	GCCGGAUUAGCUCAGUCGGUAGAGCAGCUCAUUC	0	0	0	47.99	46.98	43.65	62.8	150.74	99.07	6
	tRNA-Thr-GGT-1-1	1 - 34	GCUCAUGUAGCUCAGUUGGUAGAGCACACCCUUG	0	0	0	67.47	76.83	72.67	112.01	292.01	143.99	6
	tRNA-Gly-GCC-2-1	84 - 106	GUUCGAGUCUCGUUUCCCGCUCC	0	1211.15	567.27	5.99	4.32	4.18	0	0	0	5
	tRNA-Lys-TTT-2-1	79 - 99	UCGAAUCCUACACGACCCACC	0	2201.7	1356.43	2.94	2.64	2.58	0	0	0	5
	tRNA-Met-CAT-1-1	56 - 75	UCAAGUCCCGGUGUAGCCAC	9.38	9150.44	8279.18	0	0	0	0	3.56	2.17	5
	tRNA-Ser-CGA-1-1	3 - 31	AGAGAUGCCGGAGUGGUCGAACGGGACGG	18.48	0	0	0	0	0	25.76	42.71	33.45	4
	tRNA-Ala-GGC-1-1	1 - 34	GGGGCUAUAGCUCAGCUGGGAGAGCGCUUGCAUG	0	0	0	0	0	0	684.43	1722.72	1062.01	3
	tRNA-Arg-CCT-2-1	54 - 73	UCGACCCCUCUCCGGGACGC	7.04	346.04	199.92	0	0	0	0	0	0	3
	tRNA-Asn-GTT-1-1	1 - 35	UCCGCGAUAGCUCAGUCGGUAGAGCAAAUGACUGU	0	0	0	0	0	0	47.01	64.62	46.12	3
	tRNA-Asn-GTT-1-1	56 - 76	CGAGUCCAGGUCGCGGAGCCA	304.59	175657	99837.4	0	0	0	0	0	0	3
	tRNA-Asp-GTC-2-1	56 - 77	UCGAGUCCCGUCCGCUGCGCCA	188.73	5950.08	2437.45	0	0	0	0	0	0	3
	tRNA-fMet-CAT-2-1	1 - 34	CGCGGGAUGGAGCAGUCUGGUAGCUCGUCGGGCU	0	0	0	0	0	0	289.85	538.88	370.89	3
	tRNA-Leu-CAA-1-1	66 - 87	UCGAGUCUCUCCCGAGGCACCA	4.8	1316.22	1030.05	0	0	0	0	0	0	3
	tRNA-Leu-CAG-1-1	1 - 35	GCCCAGGUGGCGGAAUUGGUAGACGCACUAGGUUC	0	0	0	0	0	0	55.42	85.26	69.15	3
	tRNA-Pro-TGG-1-1	53 - 75	GUUCGAAUCUCUCUACCCCGACC	26.91	234.71	233.31	0	0	0	0	0	0	3
	tRNA-Thr-TGT-1-1	54 - 76	UUCGACUCCUGGUGCCGGCACCA	7.15	14923.1	8127.56	0	0	0	0	0	0	3
	tRNA-Tyr-GTA-1-1	2 - 35	GAGGGAUUCCCGAGUGGCCAAAGGGAUCAGACUG	0	0	0	0	0	0	87.99	101.14	97.19	3
	tRNA-Ala-GGC-1-1	55 - 76	UCGAUCCCGUCUAGCUCCACCA	0	14159.7	8431.68	0	0	0	0	0	0	2
	tRNA-Ala-TGC-1-1	55 - 76	UCGAUCCUCCUUGGCUCCACCA	0	14248.5	9002.44	0	0	0	0	0	0	2
	tRNA-Arg-ACG-1-1	56 - 77	UCGAAUCCUCCUGAGUGCGCCA	0	33508.9	21229.2	0	0	0	0	0	0	2
	tRNA-Arg-CCG-1-1	56 - 76	UCGAAUCCCGCCGGAUGCGCC	0	1120.92	876.01	0	0	0	0	0	0	2
	tRNA-Arg-TCT-1-1	56 - 77	UCGAGUCCUGCCGGGUGCGCCA	0	2626.08	1619.46	0	0	0	0	0	0	2
	tRNA-Gln-TTG-1-1	57 - 75	AAUCCAGCCGCCCCUGCCA	0	1122.25	515.05	0	0	0	0	0	0	2
	tRNA-Glu-TTC-1-1	55 - 76	UCGAGUCCCCUAGGGGACGCCA	0	575.45	460.94	0	0	0	0	0	0	2
	tRNA-Gly-TCC-1-1	53 - 74	UCGAUUCCCGCUACCCGCUCCA	0	791.22	396.77	0	0	0	0	0	0	2
	tRNA-His-GTG-1-1	58 - 76	AUUCCCAUCGUCCACCCCA	0	502.99	495.1	0	0	0	0	0	0	2
	tRNA-His-GTG-1-1	3 - 34	GGGCGUAGCUCAGUUGGUAGAGCACAGGAUUG	0	0	0	0	0	0	0	53.16	37.54	2
	tRNA-Ile2-CAT-1-1	56 - 77	UCGAGUCCGUGUGGGCCCACCA	0	39.78	42.09	0	0	0	0	0	0	2
	tRNA-Leu-CAG-1-1	66 - 87	UCGAGUCUUCUCCUGGGCACCA	0	9474.1	6663.27	0	0	0	0	0	0	2
	tRNA-Leu-GAG-1-1	51 - 85	UAGGCUGUAGGGGUUCGAGUCCCCUCCUCGGUACC	0	571.68	666.08	0	0	0	0	0	0	2
	tRNA-Leu-TAG-1-1	64 - 84	UCGAGUCUCUCCGUCCGCACC	0	1205.05	907.98	0	0	0	0	0	0	2
	tRNA-SeC-TCA-1-1	74 - 95	UCGACUCCCACUGCCUUCCGCC	0	52.25	31.97	0	0	0	0	0	0	2
	tRNA-Ser-CGA-1-1	69 - 90	UCAAAUCCCUAUCUCUCCGCCA	0	9132.88	6384.13	0	0	0	0	0	0	2
	tRNA-Ser-GGA-1-1	69 - 90	UCGAAUCCCUCCCUCACCGCCA	0	6316.01	4469.43	0	0	0	0	0	0	2
	tRNA-Ser-TGA-1-1	3 - 31	AGGUGUGGCCGAGUGGUUUAAGGCAACGG	0	18.62	30.67	0	0	0	0	0	0	2
	tRNA-Ser-TGA-1-1	69 - 90	UCGAAUCUCACCGCCUCCGCCA	0	1216.5	621.56	0	0	0	0	0	0	2
	tRNA-Trp-CCA-1-1	55 - 76	UCGAUUCCCUCCUGGCCUGCCA	0	6217.3	3666.18	0	0	0	0	0	0	2
	tRNA-Cys-GCA-1-1	53 - 74	UCGAUUCCGACCUCAGCCUCCA	0	299.1	0	0	0	0	0	0	0	1
	tRNA-Pro-CGG-1-1	56 - 76	UCGAAUCCAGUCGCUCCGACC	0	3893.4	0	0	0	0	0	0	0	1
	tRNA-Pro-TGG-1-1	1 - 30	CGGGGUAUAGCGCAGUCCGGUAGCGCGCCU	0	273.48	0	0	0	0	0	0	0	1
