## Supplemental Table 6 for "*Salmonella* Outer Membrane Vesicles contain tRNA Fragments (tRFs) that Inhibit Bacteriophage P22 infection"

### Sheet: Sheet1
	Supplemental Table 6. tRNA-Thr-CGT-1-1 44-73 tRF phage alignments
	Accn.	Common Name	Alignment	Start	Stop
	JF900176.1	SPN9CC		3038	3067
	KR296687.1	25		36538	36567
	KR296688.1	34		36530	36559
	KU878967.1	118970 sal4		3330	3359
	KU927496.1	101962B sal5		3041	3070
	KU927491.1	146851 sal5		3041	3070
	KU927492.1	146851 sal4		22338	22367
	KU927498.1	64795 sal4		22327	22356
	KU927494.1	103203 sal5		22450	22479
	KU927495.1	103203 sal4		3304	3333
	AF527608.1	P22-pbi		21306	21335
	MF188997.1	vB SalP PM43		3057	3086
	MG407615.1	Bp96115		34366	34395
	MG969415.1	GE vB TR		22905	22934
	MH370364.1	S107		27290	27319
	MH370382.1	S135		27290	27319
	MH370383.1	S137		27290	27319
	MH370387.1	S149		3057	3086
	MK770414.1	SE16		1705	1734
	MK770414.1	SE16		43721	43750
	MK770415.1	SF11		39825	39854
	MK972685.1	SE10		22393	22422
	MK972692.1	SE21		1999	2028
	MK972694.1	SE22		2863	2892
	MK972686.1	SF3		21159	21188
	MK972693.1	SI23		23791	23820
	DQ003260.1	SE1 (in:p22virus)		3040	3069
	MK972687.1	SE1 (in:p22virus)		12667	12696
	GU573886.1	ST160		3057	3086
	AF217253.1	P22		3057	3086
